# In the presence of population structure: From genomics to candidate genes underlying local adaptation

**DOI:** 10.1101/642306

**Authors:** Nicholas Price, Lua Lopez, Adrian E. Platts, Jesse R. Lasky, John K. McKay

## Abstract

Understanding the genomic signatures, genes, and traits underlying local adaptation of organisms to heterogeneous environments is of central importance to the field evolutionary biology. Mixed linear mrsodels that identify allele associations to environment, while controlling for genome-wide variation at other loci, have emerged as the method of choice when studying local adaptation. Despite their importance, it is unclear whether this approach performs better than identifying environmentally-associated SNPs without accounting for population structure. To examine this, we first use the mixed linear model GEMMA, and simple Spearman correlations, to identify SNPs showing significant associations to climate with and without accounting for population structure. Subsequently, using Italy and Sweden populations, we compare evidence of allele frequency differentiation (*F_ST_*), linkage disequilibrium (LD), fitness variation, and functional constraint, underlying these SNPs. Using a lenient cut-off for significance, we find that SNPs identified by both approaches, and SNPs uniquely identified by Spearman correlations, were enriched at sites showing genomic evidence of local adaptation and function but were limited across Quantitative Trait Loci (QTL) explaining fitness variation. SNPs uniquely identified by GEMMA, showed no direct or indirect evidence of local adaptation, and no enrichment along putative functional sites. Finally, SNPs that showed significantly high *F_ST_* and LD, were enriched along fitness QTL peaks and cis-regulatory/nonsynonymous sites showing significant functional constraint. Using these SNPs, we identify genes underlying fitness QTL, and genes linking flowering time to local adaptation. These include a regulator of abscisic-acid (*FLDH*) and flowering time genes *PIF3, FIO1*, and *COL5*.
