## Supplementary data for "In the presence of population structure: From genomics to candidate genes underlying local adaptation"

### Sheet: North_Sweden_accessions
Sample of 40 re-sequenced A. thaliana accessions in North Sweden
Source: https://1001genomes.org
ID	latitude	longitude
5856	63.0167	17.4914
6009	62.877	18.177
6012	62.877	18.177
6013	62.877	18.177
6016	62.9	18.4
6017	62.9	18.4
6025	62.6437	17.7339
6030	62.806	18.1896
6064	62.9513	18.2763
6069	62.9513	18.2763
6070	62.9308	18.3448
6071	62.9308	18.3448
6154	62.6422	17.7406
6163	62.6425	17.7356
6166	62.6425	17.7372
6169	62.8714	18.3447
6171	62.8717	18.3444
6172	62.8717	18.3436
6173	62.8717	18.3419
6174	62.8719	18.3422
6177	62.6322	17.69
6220	62.806	18.1896
6231	62.96	18.2844
6238	62.9619	18.35
6240	62.9622	18.35
6241	62.9614	18.3608
6244	62.9169	18.4728
6900	63.324	18.484
6901	63.324	18.484
6913	62.877	18.177
6917	63.0165	18.3174
6918	63.0165	18.3174
9321	62.8622	18.336
9323	62.8622	18.336
9371	63.016	18.3175
9386	62.806	18.1896
9388	62.806	18.1896
9427	62.8815	18.4055
9433	62.9513	18.2763
9434	62.8959	18.3659

### Sheet: South_Italy_accessions
Sample of 40 re-sequenced A. thaliana accessions in North Sweden
Source: https://1001genomes.org
9646	39.1269	16.1702
9647	40.37	16.77
9648	39.48	16.28
9649	39.13	16.17
9651	40.68	14.87
9653	38.44	16.13
9655	38.92	16.47
9656	40.64	17.31
9657	38.45	16.04
9658	38.97	16.34
9659	41.18	14.18
9660	40.84	14.57
9661	39.58	16.21
9663	41.33	14.09
9762	37.69	14.98
9962	40.57	15.32
9963	39.18	16.26
9964	38.36	16.23
9965	38.38	16.22
9966	40.28	15.65
9968	39.27	16.27
9969	40.18	16.45
9980	38.62	16.17
9981	38.76	16.24
9982	39.01	16.47

### Sheet: Fitness QTL
The genomic location of twenty fitness QTL that were
asssembled into six genetic tradeoff QTL in the study by Ågren et al. (2013) (PMID:24324156)
"Location" indicates if the Sweden genotype showed significanly lower fitness in Italy or significantly higher fitness in Sweden
Chromosome	Genomic localtion of QTL peak	Localtion	Genetic tradeoff QTL
1	26760155	Sweden	01:03:00
1	27626189	Italy
1	28509198	Italy
2	13716369	Italy	02:02:00
2	15168170	Sweden
2	15747054	Italy
2	18358707	Sweden
3	17781386	Italy	03:03:00
3	20960795	Italy
3	21840004	Sweden
4	12547100	Italy	04:02:00
4	14869919	Sweden
4	16026122	Italy
4	16902140	Italy
5	655985	Italy & Sweden	05:01:00
5	23870630	Italy	05:05:00
5	25599724	Sweden
5	25889576	Sweden
5	26180944	Italy
5	26757861	Italy

### Sheet: Flowering time QTL
High confidence flowering time QTL were downloaded from the study by Ågren et al. (2017) (PMID:27859214)
These represent QTL where the Sweden genotype was significantly associated with longer flowering time in Italy and/or Sweden
Location: Italy					Location: Sweden
FlrT QTL	CI start	CI end	Peak		FlrT QTL	CI start	CI end	Peak
01:02:00	22152521	23580047	22723886		01:02:00	18659070	24435268	23857523
	22152521	23857523	23580047			19529287	24435268	23857523
	22152521	24435268	22723886
01:03:00	27352821	29077284	28509198		03:01:00	18955604	21258480	19220884
	26181454	29077284	27626189
					05:02:00	5656316	7071294	7071294
02:01:00	12838094	14868193	14868193			2111365	7914975	5889105
						3270887	9080100	6752582
04:01:00	12547100	17486207	15450267
	14584632	17202249	16337059		05:04:00	20390151	23870630	23277096
						21548963	23580206	23277096
05:01:00	3270887	3270887	3270887
	2985496	3570430	3570430
	2985496	3270887	2985496
05:03:00	16043932	17787766	17196046
	16043932	18640297	17787766
	16043932	16043932	16043932
05:04:00	23277096	23277096	23277096
	23870630	23870630	23870630
	23870630	23870630	23870630
05:05:00	25889576	26757861	26468215
	25017566	26757861	26757861

### Sheet: Flowering time genes
This set of flowering time genes is publicly available and provided by Dr. George Coupland (https://www.mpipz.mpg.de/14637/Arabidopsis_flowering_genes)
	PHOTOPERIOD PATHWAY, CIRCADIAN CLOCK, LIGHT SIGNALING
	GIBBERELLIN SIGNALING and METABOLISM
	VERNALIZATION and AUTONOMOUS PATHWAYS
	MERISTEM RESPONSE and DEVELOPMENT
	Gene number	Chromosome	Gene name	Flowering pathway	Protein function	Phenotypic information	Key references	Additional comments
	AT1G01060	1	LHY (LATE ELONGATED HYPOCOTYL)	photoperiod, circadian clock	Myb transcription factor	mutant early flowering in short days, lhy cca1 double mutant not responsive to photoperiod	Schaffer et al., 1998, Cell; Alabadi et al., 2001, Science; Mizoguchi et al., 2002, Dev Cell	Redundancy with CCA1
	AT1G02400	1	GA2ox6 (GIBBERELLIN 2-OXIDASE 6)	Gibberellin	gibberellin 2-oxidase	single mutant has no flowering phenotype; double, triple and quintuple ga2ox mutants flower early under short days	Rieu et al., 2008 Plant Cell
	AT1G04400	1	CRY2 (CRYPTOCHROME 2)	Light perception	Blue light photoreceptor	mutant late flowering in LDs	El-Assal et al., 2003 Plant Physiology; Koornneef et al., 1991 Mol Gen Genet; Guo et al., 1998 Science; Endo et al., 2007 Plant Cell
	AT1G08970	1	NFYC3/HAP5C (NUCLEAR TRANSCRIPTION FACTOR Y SUBUNIT C-3/HEME ACTIVATED PROTEIN 5C)		CCAAT-box binding transcription factor	no mutant described but the protein interacts with CO in yeast	Wenkel et al., 2006 Plant Cell
	AT1G09530	1	PIF3 (PHYTOCHROME INTERACTING FACTOR 3)	photoperiod, circadian clock	bHLH transcription factor	antisense suppresssion of PIF3 causes early flowering	Oda et al., 2004, FEBBS Lett.; Ni et al., 1998, Cell
	AT1G09570	1	PHYA (PHYTOCHROME A)	Light perception	Red or far-red light photoreceptor	mutant late flowering in LD, overexpressor early flowering in SD and LD	Johnson et al., 1994 Plant Physiology; Bagnall et al., 1995 Plant Physiology
	AT1G12910	1	LWD1/ATAN11 (LIGHT-REGULATED WD 1/ANTHOCYANIN11)	photoperiod, circadian clock	WD40 repeat	lwd1 lwd2 double mutant early flowering in LD and SD	Wu et al., 2008, Plant Phys
	AT1G14400	1	UBC1 (UBIQUITIN CONJUGATING ENZYME 1)		E2 enzyme involved in monoubiquitination of histone 2B	mutant slightly early flowering, redundant with UBC2	Gu et al., 2009 Plant Journal; Xu et al., 2009 Plant Journal
	AT1G14920	1	GAI (GIBBERELLIC ACID INSENSITIVE)	Gibberellin	GRAS family of putative transcription regulators	late flowering in short days, suppresses ga1-3 lat flowering phenotype, redundant with RGA	Wilson et al, 1992 Plant Phys; Dill and Sun, 2001 Genetics
	AT1G15550	1	GA3ox1 (GIBBERELLIN 3-OXIDASE 1)	Gibberellin	gibberellin 3-oxidase activity, GA biosynthesis	ga3ox1-3 single mutant slightly late flowering in LD, in the ga3ox1-3 ga3ox2-1 double mutant the late flowering phenotype is enhanced but remains mild in LD	Mitchum et al., 2006 Plant J
	AT1G17760	1	Cstf77 (CLEAVAGE STIMULATION FACTOR 77)	Vernalization	Component of RNA 3'-processing complex	cstf77 mutant is late flowering	Liu et al., 2009 Science
	AT1G18075	1	miR159b (micro RNA 159b)	Gibberellin
	AT1G22770	1	GI (GIGANTEA)	photoperiod, circadian clock	-	mutant late flowering in LDs	Fowler et al., 1999 EMBO J; Park et al., 1999 Science; Huq et al., 2000 PNAS; Mizoguchi et al., 2005 Plant Cell; Sawa et al., 2007 Science
	AT1G24260	1	SEP3 (SEPALLATA 3)	Flower development	MADS-box transcription factor	sep1 sep2 sep3 sep4 quadruple mutants do not form floral organs	Kaufmann et al., 2009 PLoS Biology; Teper-Bamnolker and Samach, 2005 Plant Cell;
	AT1G25540	1	PFT1 (PHYTOCHROME AND FLOWERING TIME 1)	Light quality perception	Mediator Complex Subunit 25	mutant late flowering in LDs and SDs	Cerdán and Chory 2003 Nature
	AT1G25560	1	TEM1 (TEMPRANILLO 1)	Floral repressor	AP2-domain transcription factor	double tem1 tem2 RNAi mutants are early flowering in LDs	Castillejo and Pelaz, 2008 Current Biology
	AT1G26310	1	CAL (CAULIFLOWER)	Flower meristem identity	MADS-box transcription factor	Abnormal flower development (in combination with ap1 mutants)	Ferrándiz et al., 2000 Development
	AT1G30040	1	GA2ox2 (GIBBERELLIN 2-OXIDASE 2)	Gibberellin	gibberellin 2-oxidase	single mutant has no flowering phenotype; double, triple and quintuple ga2ox mutants flower early under short days	Rieu et al., 2008 Plant Cell
	AT1G47990	1	GA2ox4 (GIBBERELLIN 2-OXIDASE 4)	Gibberellin	gibberellin 2-oxidase	single mutant has no flowering phenotype; double, triple and quintuple ga2ox mutants flower early under short days	Rieu et al., 2008 Plant Cell
	AT1G50960	1	GA2ox7 (GIBBERELLIN 2-OXIDASE 7)	Gibberellin	gibberellin 2-oxidase	ga2ox7 ga2ox8 double mutants bolt early in SDs	Schomburg et al., 2003 Plant Cell
	AT1G53090	1	SPA4 (SPA1-RELATED 4)	Photoperiod	WD-40 and protein kinase-like domain	spa1 spa3 spa4 triple mutants flower early in LDs and SDs	Laubinger et al., 2006 Development; Zhu et al., 2008 Plant Cell
	AT1G53160	1	SPL4 (SQUAMOSA PROMOTER BINDING PROTEIN-LIKE 4)	Vegetative to reproductive transition	SBP transcription factor	Overexpression promotes flowering	Wu and Poethig, 2006 Development
	AT1G54830	1	NFYC9 (NUCLEAR TRANSCRIPTION FACTOR Y SUBUNIT C-9)		CCAAT-box binding transcription factor		Wenkel et al., 2006 Plant Cell
	AT1G55250	1	HUB2 (HISTONE MONOUBIQUITINATION 2)		E3 enzyme involved in monoubiquitination of histone 2B	mutant early flowering	Gu et al., 2009 Plant Journal; Xu et al., 2009 Plant Journal
	AT1G56170	1	NFYC2/HAP5B (NUCLEAR TRANSCRIPTION FACTOR Y SUBUNIT C-2/HEME ACTIVATED PROTEIN 5B)		CCAAT-box binding transcription factor	no mutant described but the protein interacts with CO in yeast	Wenkel et al., 2006 Plant Cell
	AT1G61040	1	VIP5 (VERNALIZATION INDEPENDENCE 5)	-	Component of Paf1c	mutant early flowering	Oh et al., 2004 Plant Cell	mutants show reduced FLC expression
	AT1G65480	1	FT (FLOWERING LOCUS T)	Photoperiod	Phosphatidylethanolamine-binding protein homologues	mutant late flowering in LDs	Corbesier et al., 2007 Science; Notaguchi et al. 2008, Plant Cell Physiology; Jaeger and Wigge, 2007 Current Biology; Mathieu et al., 2007 Current Biology; Kardailsky et al., 1999 Science; Kobayashi et al., 1999 Science
	AT1G68050	1	FKF1 (FLAVIN BINDING, KELCH REPEAT, F-BOX 1)	photoperiod, light perception	E3 ubiquitin ligase, blue light photoreceptor	mutant late flowering in LDs	Nelson et al., 2000 Cell; Imaizumi et al., Nature 2003
	AT1G68840	1	TEM2 (TEMPRANILLO 2)	Floral repressor	AP2-domain transcription factor	double tem1 tem2 RNAi mutants are early flowering in LDs	Castillejo and Pelaz, 2008 Current Biology
	AT1G69120	1	AP1 (APETALA1)	Flower meristem identity	MADS-box transcription factor	Abnormal flower development	Simon et al., 1996 Nature; Mandel and Yanofsky, 1995 Nature
	AT1G69570	1	CDF5 (CYCLING DOF FACTOR 5)	Photoperiod	DOF transcription factor	cdf1 cdf2 cdf3 cdf5 quadruple mutants flower early in LDs and SDs	Fornara et al., 2009 Developmental Cell
	AT1G71800	1	Cstf64 ((CLEAVAGE STIMULATION FACTOR 64)	Vernalization	Component of RNA 3'-processing complex	cstf64 mutant is late flowering	Liu et al., 2009 Science
	AT1G73687	1	miR159a (micro RNA 159a)	Gibberellin			Achard et al., 2004 Development; Allen et al., 2007 PNAS
	AT1G76710	1	SDG26 (SET DOMAIN GROUP 26)		SET domain protein	mutant late flowering	Xu et al., 2008 Mol Cell Biology	Mutants are late flowering due to increased FLC and MAF expression, but the mechanism is unclear.
	AT1G77080	1	MAF1 (MADS AFFECTING FLOWERING 1) also called FLM (FLOWERING LOCUS M) and AGL27 (AGAMOUS LIKE 27)		MADS box transcription factor	mutations cause early flowering, especially under short days	Ratcliffe et al., 2001 Plant Physiology; Scortecci et al., 2001 Plant Journal; Adamczyk et a;., 2007; Mathieu et al., 2009
	AT1G77300	1	EFS (EARLY FLOWERING IN SHORT DAYS) also called SDG8 (SET DOMAIN GROUP 8)		SET domain protein involved in histone modification probably functionally related to Paf1C	mutant early flowering	Kim et al., 2005 Plant Cell; Xu et al., 2008 Mol Cell Biology	Mutants reduced H3K36me3 and reduced H3K36me2 at FLC. Also more H3K36me. Protein involved in di and tri methylation of this lysine.
	AT1G78440	1	GA2ox1 (GIBBERELLIN 2-OXIDASE 1)	Gibberellin	gibberellin 2-oxidase	single mutant has no flowering phenotype; double, triple and quintuple ga2ox mutants flower early under short days	Rieu et al., 2008 Plant Cell
	AT1G79460	1	GA2/KS (GA REQUIRING 2/ENT-KAURENE SYNTHASE)	Gibberellin	ent-kaurene synthase B activity which catalyzes the second step in the cyclization of GGPP to ent-kaurene in the gibberellins biosynthetic pathway	dwarf plant	Yamaguchi et al., 1994 Plant Phys
	AT1G79730	1	ELF7 (EARLY FLOWERING 7)		Component of Paf1c	mutant early flowering	He et al., 2004 Genes Dev	mutants show reduced FLC expression
	AT1G80340	1	GA3ox2 (GIBBERELLIN 3-OXIDASE 2)	Gibberellin	gibberellin 3-oxidase activity, GA biosynthesis	ga3ox1-3 single mutant has no flowering phenotype in LD, in the ga3ox1-3 ga3ox2-1 double mutant the late flowering phenotype is enhanced but remains mild in LD	Mitchum et al., 2006 Plant J
	AT2G01570	2	RGA (REPRESSOR OF GA1-3 1)	Gibberellin	GRAS family of putative transcription regulators	suppresses ga1-3 late flowering phenotype, redundant with GAI	Silverstone et al., 1998 Plant Cell; Dill and Sun, 2001 Genetics
	AT2G02760	2	UBC2 (UBIQUITIN CONJUGATING ENZYME 2)		E2 enzyme involved in monoubiquitination of histone 2B	No phenotype, but strongly enahnces ubc2	Gu et al., 2009 Plant Journal; Xu et al., 2009 Plant Journal
	AT2G06210	2	VIP6 (VERNALIZATION INDEPENDENCE 6) also called EARLY FLOWERING 8 (ELF8)	-	Component of Paf1c	mutant early flowering	He et al., 2004 Genes Dev; Oh et al., 2004 Plant Cell	mutants show reduced FLC expression
	AT2G18790	2	PHYB (PHYTOCHROME B)	Light perception	Red/Far-red light photoreceptor	mutant early flowering in LDs and SDs	Endo et al., 2005 Plant Cell; Valverde et al., 2004 Science; Cerdán and Chory 2003 Nature; Reed et al., 1993 Plant Cell
	AT2G18915	2	LKP2 (LOV KELCH PROTEIN 2)	photoperiod, circadian clock	E3 ubiquitin ligase	fkf1 ztl lkp2 triple mutants are late flowering in LDs; LKP2 overexpressor late flowering in LD	Fornara et al., 2009 Developmental Cell; Schultz et al., 2001 Plant Cell
	AT2G19425	2	miR156g (micro RNA 156g)	Vegetative to reproductive transition
	AT2G19520	2	FVE	Autonomous	MSI-homologue	mutant late flowering	Ausin et al., 2004 Nat genetics	mutants show increased FLC expression
	AT2G21070	2	FIO1 (FIONA1)	photoperiod, circadian clock	unknown (nuclear localized)	mutant early flowering in LD and SD	Kim et al., 2008, Plant Cell
	AT2G21660	2	ATGRP7	autonomous	RNA-binding protein	mutant late flowering	Streitner et al., 2008, Plant Journal.
	AT2G22540	2	SVP (SHORT VEGETATIVE PHASE)	Floral repressor	MADS-box transcription factor	mutant early flowering in LDs and SDs	Li et al., 2008 Dev Cell; Hartmann et al., 2000 Plant Journal
	AT2G22630	2	AGL17 (AGAMOUS-LIKE 17)	Photoperiod	MADS-box transcription factor	mutant late flowering in LDs	Han et al., 2008 Plant Journal
	AT2G23380	2	CLF (CURLY LEAF)		SET domain protein component of polycomb repressive complex 2	Mutant early flowering with upcurled leaves	Goodrich et al., 1997 Nature	Misexpression of AGAMOUS contributes to early flowering phenotype.
	AT2G25095	2	miR156a (micro RNA 156a)	Vegetative to reproductive transition		Overexpression delays flowering	Wu and Poethig, 2006 Development
	AT2G25930	2	ELF3 (EARLY FLOWERING 3)	photoperiod, circadian clock	unknown (nuclear localized)	mutant early flowering in SD, insensitive to photoperiod	Hicks et al., 1996, Science; McWatters et al., 2000, Nature; Liu et al., 2001, Plant Cell
	AT2G27990	2	PNF (POUND-FOOLISH)	Inflorescence meristem development	BEL1-like homeodomain transcription factor	pny pnf double mutants do not flower	Kanrar et al., 2008 Plant Journal; Smith et al., 2004 Current Biology
	AT2G28056	2	miR172a (micro RNA 172a)/EAT (EARLY ACTIVATION TAGGED)	Photoperiod		Overexpression promotes flowering	Aukerman and Sakai, 2003 Plant Cell; Jung et al., 2007 Plant Cell; Schwab et al., 2005 Dev Cell
	AT2G28550	2	TOE1 (TARGET OF EAT 1)	Photoperiod	AP2-domain transcription factor	mutant early flowering in LDs	Aukerman and Sakai, 2003 Plant Cell; Schwab et al., 2005 Dev Cell; Mathieu et al., 2009 PLoS Biology
	AT2G31650	2	ATX1 (ARABIDOPSIS TRITHORAX 1)	-		mutant early flowering in long and short days.	Pien et al., 2008 Plant Cell	mutants show reduced FLC expression and lower H3K4me3 at 5' end of FLC. ATX1 activity probably related to PAF1C.
	AT2G32950	2	COP1 (CONSTITUTIVE PHOTOMORPHOGENIC 1)	Photoperiod	E3 ubiquitin ligase	mutant early flowering in LDs and SDs	Jang et al., 2008 EMBO J; Liu et al., 2008 Plant Cell
	AT2G33810	2	SPL3 (SQUAMOSA PROMOTER BINDING PROTEIN-LIKE 3)	Vegetative to reproductive transition	SBP transcription factor	Overexpression promotes flowering	Gandikota et al., 2007 Plant Journal; Cardon et al., 1997 Plant Journal; Wang et al., 2009 Cell; Yamaguchi et al., 2009 Developmental Cell
	AT2G33835	2	FES (FRIGIDA ESSENTIAL 1)		A CCCH zinc finger protein	mutant early flowering in winter annual accessions	Schmitz et al., 2005 Development	Required for FRI to upregulate FLC, but not required in autonomous pathway mutants
	AT2G34555	2	GA2ox3 (GIBBERELLIN 2-OXIDASE 3)	Gibberellin	gibberellin 2-oxidase	single mutant has no flowering phenotype; double, triple and quintuple ga2ox mutants flower early under short days	Rieu et al., 2008 Plant Cell
	AT2G34720	2	NFYA4 (NUCLEAR FACTOR Y, SUBUNIT A4)	Photoperiod	CCAAT-box binding transcription factor	mutant shows no flowering-time phenotype; plants overexpressing the gene in phloem companion cells are late flowering in LDs	Wenkel et al., 2006 Plant Cell
	AT2G38880	2	NFYB1/HAP3A (NUCLEAR TRANSCRIPTION FACTOR Y SUBUNIT B-1/HEME ACTIVATED PROTEIN 3A)	Photoperiod	CCAAT-box binding transcription factor	overexpression causes late flowering in LDs	Wenkel et al., 2006 Plant Cell
	AT2G39250	2	SNZ (SCHNARCHZAPFEN)	Photoperiod	AP2-domain transcription factor	smz snz toe1 toe2 quadruple mutants are early flowering in LDs	Mathieu et al., 2009 PLoS Biology
	AT2G40080	2	ELF4 (EARLY FLOWERING 4)	photoperiod, circadian clock	unknown	mutant early flowering	Doyle et al., 2002, Nature; Kikis et al., 2005, Plant J; McWatters et al., 2007, Plant Phys
	AT2G42200	2	SPL9 (SQUAMOSA PROMOTER BINDING PROTEIN-LIKE 9)	Vegetative and reproductive phase change	SBP transcription factor	spl9 spl15 double mutants reduce plastochron length and delay flowering	Schwarz et al., 2008 Plant Molecular Biology; Wang et al., 2008 Plant Cell; Wu et al., 2009 Cell; Wang et al., 2009 Cell
	AT2G43410	2	FPA	Autonomous	RNA-binding protein	mutant late flowering	Baurle et al., 2007 Science; Schomburg et al., 2001 Plant Cell	mutants show increased FLC expression
	AT2G44950	2	HUB1 (HISTONE MONOUBIQUITINATION 1)		E3 enzyme involved in monoubiquitination of histone 2B	mutant early flowering	Gu et al., 2009 Plant Journal; Xu et al., 2009 Plant Journal
	AT2G45640	2	SAP18 (SIN3-ASSOCIATED POLYPEPTIDE 18)		Histone deacetylase complex subunit	svp sap18 double mutants show aberrant floral morphology	Liu et al., 2009 Developmental Cell
	AT2G45660	2	SOC1 (SUPPRESSOR OF OVEREXPRESSION OF CONSTANS)	Floral integrator	MADS-box transcription factor	mutant late flowering in LDs and SDs	Liu et al., 2007 Development; Onouchi et al., 2000 Plant Cell
	AT2G46255	2	miR159c (micro RNA 159c)	Gibberellin
	AT2G46340	2	SPA1 (SUPPRESSOR OF PHYA-105)	Photoperiod	WD-40 and protein kinase-like domain	mutant early flowering in SDs	Ishikawa et al., 2006 Plant Journal; Laubinger et al., 2006 Development; Saijo et al., 2008 Molecular Cell;
	AT2G46790	2	PRR9 (PSEUDO-RESPONSE REGULATOR 9)	photoperiod, circadian clock	unknown	overexpressor early flowering	Farré et al., 2005, Curr Biol; Nakamichi et al., 2005, Plant Cell Physiol; Nakamichi et al., 2007, Plant Cell Physiol
	AT2G46830	2	CCA1 (CIRCADIAN CLOCK ASSOCIATED 1)	photoperiod, circadian clock	Myb transcription factor	mutant early flowering in short days, lhy cca1 double mutant not responsive to photoperiod	Alabadi et al., 2001, Science; Wang and Tobin., 1998, Cell; Green and Tobin, 1999, PNAS	Redundancy with LHY
	AT2G47700	2	RFI2 (RED AND FAR-RED INSENSITIVE 2)	Photoperiod	RING-domain zinc finger transcription factor	mutant early flowering in LDs and SDs	Chen and Ni, 2006 Plant Journal
	AT3G04610	3	FLK (FLOWERING LATE KH MOTIF)	Autonomous	RNA binding protein	mutant late flowering	Lim et al., 2004 Plant Cell; Mockler et al., 2004 PNAS	mutants show increased FLC expression
	AT3G04910	3	WNK1 ((WITH NO LYSINE (K) 1))	photoperiod, circadian clock			Murakami-Kojima et al., 2002, Plant Cell Physiol
	AT3G05120	3	GID1A (GA INSENSITIVE DWARF1A)	Gibberellin	soluble nuclear localized GA receptor	triple gid mutants are late flowering in LD	Griffiths et al., 2006 Plant Cell
	AT3G10390	3	FLD (FLOWERING LOCUS D)	Autonomous	Hisone deacetylation associated protein	mutant late flowering	He et al., 2003 Science	mutants show increased FLC expression
	AT3G11435	3	miR172c (micro RNA 172c)	Photoperiod
	AT3G11440	3	MYB65	Gibberellin	MYB transcription factor	redundant with MYB33, repressed by miR159	Gocal et al., 2001 Plant Phys
	AT3G12810	3	PIE1 (PHOTOPERIOD INDEPENDENT EARLY FLOWERING 1)		Similar to ATP-dependent, chromatin-remodeling proteins of the ISWI and SWI2/SNF2 family	mutant early flowering	Noh and Amasino, 2003 Plant Cell
	AT3G15270	3	SPL5 (SQUAMOSA PROMOTER BINDING PROTEIN-LIKE 5)	Vegetative to reproductive transition	SBP transcription factor	Overexpression promotes flowering	Wu and Poethig, 2006 Development
	AT3G15354	3	SPA3 (SPA1-RELATED 3)	Photoperiod	WD-40 and protein kinase-like domain	spa1 spa3 spa4 triple mutants flower early in LDs and SDs	Laubinger et al., 2006 Development; Zhu et al., 2008 Plant Cell
	AT3G18990	3	VRN1 (VERNALIZATION 1)	Vernalization			Levy et al., 2002 Science	Mutants are reduced in their response to vernalization, for example in an fca-1 background. No effect on flowering in conditions other than vernalization.
	AT3G22380	3	TIC (TIME FOR COFFEE)	circadian clock			Hall et al., 2003, Plant Cell; Ding at al., 2007, Plant Cell
	AT3G24440	3	VIL1 (VERNALIZATION INSENSTIVE 3 LIKE 1) also called VRN5 (VERNALIZATION 5)				Greb et al., 2007 Current Biol; Sung et al., 2006 Genes Dev	Mutants are insensitive to vernalization and late flowering in short days.
	AT3G26640	3	LWD2 (LIGHT-REGULATED WD 2)	photoperiod, circadian clock	WD40 repeat	lwd1 lwd2 mutant early flowering in LD and SD	Wu et al., 2008, Plant Phys
	AT3G33520	3	ESD1 (EARLY IN SHORT DAYS 1) also called ACTIN RELATED PROTEIN 6 (ARP6)			mutant early flowering	Deal et al., 2005 Plant Cell; Martin-Trillo et al., 2006 Development	Mutants show reduced expression of FLC
	AT3G46640	3	LUX/PCL1 (LUX ARRHYTHMO/PHYTOCLOCK 1)	photoperiod, circadian clock	Myb transcription factor	mutant early flowering in long and short days	Hazen et al., 2005, PNAS; Onai and Ishuira, 2005, Genes Cells
	AT3G47500	3	CDF3 (CYCLING DOF FACTOR 3)	Photoperiod	DOF transcription factor	cdf1 cdf2 cdf3 cdf5 quadruple mutants flower early in LDs and SDs	Fornara et al., 2009 Developmental Cell; Imaizumi et al., 2005 Science
	AT3G48430	3	REF6 (RELATIVE OF EARLY FLOWERING 6)	-	Jumonji protein that is involved in histone demethylation		Noh et al., 2004 Plant Cell	Positive regulator of flowering in an FLC-dependent pathway.
	AT3G48590	3	NFYC1/HAP5A (NUCLEAR TRANSCRIPTION FACTOR Y SUBUNIT C-1/HEME ACTIVATED PROTEIN 5A)	Photoperiod	CCAAT-box binding transcription factor	no mutant described but the protein interacts with CO in yeast	Wenkel et al., 2006 Plant Cell
	AT3G49600	3	UBP26 (UBIQUITIN-SPECIFIC PROTEASE 26)		Protease that removes ubiquitin from histone 2B	Mutant early flowering due to reduced FLC expression	Schmitz et al., 2009 Plant Physiolgy
	AT3G54990	3	SMZ (SCHLAFMUTZE)	Photoperiod	AP2-domain transcription factor	smz snz toe1 toe2 quadruple mutants are early flowering in LDs	Mathieu et al., 2009 PLoS Biology
	AT3G57390	3	AGL18 (AGAMOUS-LIKE 18)	Floral repressor	MADS-box transcription factor	agl15 agl18 svp flc quadruple mutants are early flowering in LDs and SDs	Adamczyk et al., 2007 Plant Journal
	AT3G57920	3	SPL15 (SQUAMOSA PROMOTER BINDING PROTEIN-LIKE 15)	Vegetative and reproductive phase change	SBP transcription factor	spl9 spl15 double mutants reduce plastochron length and delay flowering	Schwarz et al., 2008 Plant Molecular Biology
	AT3G60250	3	CKB3 (CASEIN KINASE II BETA CHAIN 3)	photoperiod, circadian clock	subunit of CK2 kinase	CKB3 overexpressor early flowering in LD and SD	Sugano et al., 1998, PNAS; Sugano et al., 1999, PNAS	Interacts with and phosphorylates CCA1
	AT3G63010	3	GID1B (GA INSENSITIVE DWARF1B)	Gibberellin	soluble nuclear localized GA receptor	triple gid mutants are late flowering in LD	Griffiths et al., 2006 Plant Cell
	AT4G00650	4	FRI (FRIGIDA)	Vernalization		mutant early flowering in winter annual accessions	Johanson et al., 2000 Science	Required for FLC expression in winter annual accessions; many different loss of function alleles have been described in early flowering summer annuals
	AT4G02560	4	LD (LUMINIDEPENDENS)	Autonomous	Homeodomain protein	mutant late flowering	Lee et al., 1994 Plant Cell	mutants show increased FLC expression
	AT4G02780	4	CPS1/GA1 (ENT-COPALYL DIPHOSPHATE SYNTHETASE 1)	Gibberellin	Ent-copayl diphosphate synthetase 1	mutant late flowering in long days	Koornneef M and Van der Veen JH, 1980 Theor App Genet; Wilson et al., 1992 Plant Phys
	AT4G08920	4	CRY1 (CRYPTOCHROME 1)	photoperiod, circadian clock	blue light photoreceptor	mutant early flowering in SD	Bagnall et al., 1996, Planta
	AT4G11110	4	SPA2 (SPA1-RELATED 2)	Photoperiod	WD-40 and protein kinase-like domain		Laubinger et al., 2006 Development; Zhu et al., 2008 Plant Cell
	AT4G14540	4	NFYB3/HAP3C (NUCLEAR FACTOR Y, SUBUNIT B3/HEME ACTIVATED PROTEIN 3C)	Photoperiod	CCAAT-box binding transcription factor	mutant late flowering in LDs but not in SDs; nf-yb2 nf-yb3 double mutant is later than single nf-yb3; overexpression causes early flowering in LDs	Kumimoto et al., 2008 Planta
	AT4G15880	4	ESD4 (EARLY IN SHORT DAYS 4)		SUMO specific protease	mutant extreme early flowering	Murtas et al., 2003 Plant Cell
	AT4G16250	4	PHYD (PHYTOCHROME D)	photoperiod, circadian clock	red/far red light photoreceptor	phyB phyD double mutant earlier flowering than phyB single	Aukerman et al., 1997, Plant Cell; Devlin et al., 1998, Plant Cell	redundant with PhyB
	AT4G16280	4	FCA (FLOWERING TIME CONTROL PROTEIN ALPHA)	Autonomous	RNA binding protein	mutant late flowering	Macknight et al., 1997 Cell	mutants show increased FLC expression
	AT4G16845	4	VRN2 (VERNALIZATION 2)		POLYCOMB REPRESSIVE COMPLEX 2 (PRC2) component; homologue of Su(z)12		Gendall et al., 2001 Cell
	AT4G18130	4	PHYE (PHYTOCHROME E)	photoperiod, circadian clock	red/far red light photoreceptor	phyB phyE double mutant earlier flowering than phyB single	Aukerman et al., 1997, Plant Cell; Devlin et al., 1998, Plant Cell	redundant with PhyB
	AT4G20370	4	TSF (TWIN SISTER OF FT)	Photoperiod	Phosphatidylethanolamine-binding protein	ft tsf double mutants are late flowering in LDs	Mathieu et al., 2007 Current Biology; Michaels et al., 2005 Plant Physiology; Yamaguchi et al., 2005 Plant Cell Physiol
	AT4G20400	4	Jmj4 (JUMONJI 4)	-	Jumonji protein involved in histone demethylation	mutant early flowering in LDs and SDs, additive effect with elf6	Jeong et al., 2009 PLoS ONE
	AT4G21200	4	GA2ox8 (GIBBERELLIN 2-OXIDASE 8)	Gibberellin	gibberellin 2-oxidase	early bolting in SDs	Schomburg et al., 2003 Plant Cell
	AT4G22950	4	AGL19 (AGAMOUS-LIKE 19)	FLC-independent vernalization pathway	MADS domain transcription factor		Schonrock et al., 2006 Genes Dev
	AT4G24210	4	SLY1 (SLEEPY1)	Gibberellin	SCF E3 ubiquitine ligase, targets RGA for degradation		McGinnis et al., 2005 Plant Cell
	AT4G24540	4	AGL24 (AGAMOUS-LIKE 24)	Meristem response	MADS-box transcription factor	mutant late flowering in LDs and SDs	Liu et al., 2008 Development; Yu et al., 2004 Nat Genetics; Yu et al., 2002 PNAS
	AT4G25420	4	GA20ox1 (GIBBERELLIN 20-OXIDASE 1)	Gibberellin	gibberellin 20-oxidase activity, GA biosynthesis	ga20ox1 single mutant has no flowering phenotype, ga20ox1 ga20ox2 double mutants are late flowering in SDs and LDs	Rieu et al., 2004 Plant J
	AT4G25530	4	FWA (FLOWERING WAGENINGEN)		Homeodomain transcription factor	Mutants are late flowering due to increased expression of FWA; mutations are dominant	Soppe et al., 2000 Molecular Cell
	AT4G29830	4	VIP3 (VERNALIZATION INDEPENDENCE 3)		Component of Paf1c	mutant early flowering	Zhang et al., 2003 Genetics	mutants show reduced FLC expression
	AT4G30972	4	miR156b (micro RNA 156b)	Vegetative to reproductive transition		Overexpression delays flowering	Schwab et al., 2005 Dev Cell; Wu and Poethig 2006 Development
	AT4G31877	4	miR156c (micro RNA 156c)	Vegetative to reproductive transition		Overexpression delays flowering	Wu and Poethig 2006 Development; Gandikota et al., 2007 Plant Journal
	AT4G32980	4	ATH1 (ARABIDOPSIS THALIANA HOMEOBOX 1)			mutant early flowering	Proveniers et al., 2007 Plant Journal	Mutants are early flowering due to reduced FLC expression in presence of FRI or Autonomous pathway mutations. Overexpressor causes increased FLC expression
	AT4G34530	4	CIB1 (CRYPTOCHROME INTERACTING Bhlh	Light signaling	bHLH transcription factor	cib1 cib5 double mutant shows delayed flowering; CIB1 overexpression causes early flowering	Liu et al., 2008 Science
	AT4G35900	4	FD (FLOWERING LOCUS D)	Meristem response	bZIP transcription factor	mutant late flowering in LDs and SDs	Wigge et al., 2005 Science; Abe et al., 2005 Science
	AT4G39400	4	BRI1 (BRASSINOSTEROID INSENSITIVE 1)		Brassinosteroid receptor	mutant slightly late flowering, dwarf	Domagalska et al., 2007 Development	Enhances autonomous pathway mutations and FRI; increases FLC expression
	AT5G02030	5	PNY (PENNYWISE)	Inflorescence meristem development	BEL1-like homeodomain transcription factor	pny pnf double mutants do not flower	Kanrar et al., 2008 Plant Journal; Smith et al., 2004 Current Biology
	AT5G02810	5	PRR7 (PSEUDO-RESPONSE REGULATOR 7)	photoperiod, circadian clock	unknown	mutant late flowering in LD	Murakami et al., 2004, Plant Cell Physiol; Farré et al., 2005, Curr Biol; Nakamichi et al., 2005, Plant Cell Phys; Nakamichi et al, 2007, Plant Cell Phys
	AT5G03790	5	LMI1 (LATE MERISTEM IDENTITY 1)	Flower meristem identity	HD-Zip transcription factor	lmi1 lfy double mutants show meristem identity defects	Saddic et al., 2006 Development
	AT5G03840	5	TFL1 (TERMINAL FLOWER 1)	Inflorescence architecture	Phosphatidylethanolamine-binding protein	mutant early flowering in LDs and SDs	Hanzawa et al., 2005 PNAS; Liljegren et al., 1999 Plant Cell
	AT5G04240	5	ELF6 (EARLY FLOWERING 6)	-	Jumonji protein involved in histone demethylation	mutant early flowering in LDs and SDs, additive effect with jmj4	Noh et al., 2004 Plant Cell; Jeong et al., 2009 PLoS ONE
	AT5G04275	5	miR172b (micro RNA 172b)	Photoperiod
	AT5G06100	5	MYB33 (MYB DOMAIN PROTEIN 33)	Gibberellin	MYB transcription factor	mutant has no flowering phenotype but is suggested to be involved in the GA-mediated promotion of flowering in SDs by activation of the floral meristem identity gene LEAFY; myb33 myb65 double mutants are male sterile	Gocal et al., 2001 Plant Physiology; Achard et al., 2004 Development; Allen et al., 2007 PNAS; Blázquez et al., 1998 Plant Cell; Millar et al, 2005 Plant Cell
	AT5G08330	5	CHE	photoperiod, circadian clock	unknown		Pruneda-Paz et al., 2009, Science
	AT5G10140	5	FLC (FLOWERING LOCUS C) also called FLF (FLOWERING LOCUS F) and AGL25 (AGAMOUS LIKE 25)	Vernalization	MADS box transcription factor	mutant early flowering	Michaels and Amasino, 1999 Plant Cell; Sheldon et al., 1999 Plant Cell; Swiezewski et al., 2009 Nature
	AT5G10944	5	miR156d (micro RNA 156d)	Vegetative to reproductive transition		Overexpression delays flowering	Wu and Poethig 2006 Development
	AT5G11530	5	EMF1 (EMBRYONIC FLOWER 1)		Proposed to be involved in polycomb group-mediated gene silencing with a role related to PRC1 in animals.	Mutants are extremely early flowering, flowering as seedlings	Aubert et al., 2001 Plant Cell
	AT5G11977	5	miR156e (micro RNA 156e)	Vegetative to reproductive transition		Overexpression delays flowering	Wu and Poethig 2006 Development
	AT5G12840	5	NFYA1/HAP2A (NUCLEAR FACTOR Y, SUBUNIT A1/HEME ACTIVATED PROTEIN 2A)	Photoperiod	CCAAT-box binding transcription factor	mutant causes female gametophyte lethality; plants overexpressing the gene in the phloem are late flowering in LDs but not SDs.	Wenkel et al., 2006 Plant Cell
	AT5G13480	5	FY	Autonomous	Polyadenylation factor	mutant late flowering	Simpson et al., 2003 Cell	mutants show increased FLC expression
	AT5G13790	5	AGL15 (AGAMOUS-LIKE 15)	Floral repressor	MADS-box transcription factor	agl15 agl18 svp flc quadruple mutants are early flowering in LDs and SDs	Adamczyk et al., 2007 Plant Journal
	AT5G15840	5	CO (CONSTANS)	Photoperiod	Zinc finger transcription factor	mutant late flowering in LDs	Wenkel et al., 2006 Plant Cell; Yoo et al., 2005 Plant Physiology; Valverde et al., 2004 Science; An et al., 2004 Development; Samach et al., 2000 Science; Simon et al., 1996 Nature
	AT5G16320	5	FRL1 (FRIGIDA LIKE 1)				Michaels et al., 2004 PNAS
	AT5G17690	5	TFL2 (TERMINAL FLOWER 2) also called LHP1 (LIKE HETEROCHROMATIN 1)	Photoperiod, vernalization and flower development	CHROMO-domain protein	mutant early flowering in LDs and SDs	Gaudin et al., 2001 Development; Kotake et al., 2003 Plant Cell Physiology; Sung et al., 2006 Nat Gen; Turck et al., 2007 PLoS Gen; Zhang et al., 2007 Nat Struct Mol Biol; Takada and Goto, 2003 Plant Cell	Mutants show increased FT transcript levels, and cannot maintain the vernalized state so that FLC expression rises after vernalization. TFL2 binds to chromatin containing H3 trimethylated at lysine 27.
	AT5G23150	5	HUA2 (HUA is the full name, means flower in Chinese)		Involved in mRNA processing	mutant early flowering; originally identified as an enhancer of a weak agamous allele	Chen and Meyerowitz, 1999 Mol Cell; Doyle et al., 2005 Plant Journal	Required for accumulation of the mRNA of FLC and other floral repressors. Allelic variation at HUA2 is found in commonly used accessions.
	AT5G24470	5	PRR5 (PSEUDO-RESPONSE REGULATOR 5)	Photoperiod, circadian clock	unknown	mutant late flowering in LD, overexpressor early flowering	Kiba et al, 2008, Plant Cell; Nakamichi et al., 2005, Plant Cell Phys; Nakamichi et al, 2007, Plant Cell Phys
	AT5G24860	5	FPF1 (FLOWERING PROMOTING FACTOR 1)	-	Unknown		Kania et al., 1997 Plant Cell; Melzer et al., 1999 Plant Journal
	AT5G26147	5	miR156f (micro RNA 156f)	Vegetative to reproductive transition		Overexpression delays flowering	Wu and Poethig 2006 Development
	AT5G27320	5	GID1C (GA INSENSITIVE DWARF1C)	Gibberellin	soluble nuclear localized GA receptor	triple gid mutants are late flowering in LDs	Griffiths et al., 2006 Plant Cell
	AT5G35840	5	PHYC (PHYTOCHROME C)	photoperiod, circadian clock	red/far red light photoreceptor	mutant early flowering in SDs	Franklin et al., 2003 Plant Cell; Monte et al., 2003 Plant Cell
	AT5G37055	5	SEF (SERRATED LEAVES AND EARLY FLOWERING)		A homologue of the yeast SWC6 protein, a conserved subunit of the SWR1/SRCAP complex.	mutant early flowering	Lazaro et al., 2008 J Exp Bot; March-Diaz et al., 2007 Plant Physiology
	AT5G37260	5	CIR1 (CIRCADIAN 1)	photoperiod, circadian clock	MYB transcription factor	mutant slightly early flowering, overexpressor late flowering	Zhang et al., 2007 Plant Journal
	AT5G39660	5	CDF2 (CYCLING DOF FACTOR 2)	Photoperiod	DOF transcription factor	cdf1 cdf2 cdf3 cdf5 quadruple mutants flower early in LDs and SDs	Fornara et al., 2009 Developmental Cell; Imaizumi et al., 2005 Science
	AT5G46210	5	CUL4 (CULLIN 4)	Light signaling	Component of ubiquitin ligases	cul4 mutant is early flowering in SDs but not LDs	Chen et al., 2010 Plant Cell
	AT5G47640	5	NFYB2/HAP3B (NUCLEAR FACTOR Y, SUBUNIT B2/HEME ACTIVATED PROTEIN 3B)	Photoperiod	CCAAT-box binding transcription factor	mutant late flowering in LDs but not in SDs; nf-yb2 nf-yb3 double mutant is later than single nf-yb2; overexpression causes early flowering in LDs and SDs	Cai et al., 2007 Plant Physiology; Kumimoto et al., 2008 Planta
	AT5G51230	5	EMF2 (EMBRYONIC FLOWER 2)		Homologue of Drosophila protein suppressor of zeste 12 and of Arabidopsis protein VRN2	Mutants are extremely early flowering, flowering as seedlings	Yoshida et al., 2001 Plant Cell
	AT5G51810	5	GA20ox2 (GIBBERELLIN 20-OXIDASE 2)	Gibberellin	gibberellin 20-oxidase activity, GA biosynthesis	slightly late flowering in SD and LD, ga20ox1 ga20ox2 double mutant late flowering in SD and LD	Rieu et al., 2004 Plant J
	AT5G55835	5	miR156h (micro RNA 156h)	Vegetative to reproductive transition
	AT5G57360	5	ZTL (ZEITLUPE)	Circadian clock and photoperiod	E3 ubiquitin ligase, blue lught photoreceptor	Overexpression delays flowering in LDs; mutant slightly late flowering in LDs	Somers et al., 2000 Cell; Mas et al., 2003 Nature; Kim et al., 2007 Nature; Kiba et al., 2007 Plant Cell; Somers et al., 2007 Plant Cell; Fujiwara et al., 2008 J Biol Chem
	AT5G57380	5	VIN3 (VERNALIZATION INSENSITIVE 3)	Vernalization		Mutants are insensitive to vernalization.	Sung and Amasino, 2004 Nature
	AT5G57660	5	COL5 (CONSTANS LIKE 5)	Photoperiod	Zinc finger transcription factor	Overexpression promotes flowering in SDs	Hassidim et al., 2009 Planta
	AT5G59560	5	SRR1 (SENSITIVITY TO RED LIGHT REDUCED 1)	photoperiod, circadian clock	nuclear protein	mutant early flowering in LDs and SDs	Staiger et al., 2003 Genes Dev
	AT5G60100	5	PRR3 (PSEUDO-RESPONSE REGULATOR 3)	photoperiod, circadian clock	unknown	overexpressor is late flowering	Para et al., 2007 Plant Cell; Fujiwara et al., 2008 J Biol Chem
	AT5G60120	5	TOE2 (TARGET OF EAT 2)	photoperiod	AP2-domain transcription factor	smz snz toe1 toe2 quadruple mutants are early flowering in LDs	Mathieu et al., 2009 PLoS Biology
	AT5G60910	5	FUL (FRUITFUL)	Floral integrator and flower meristem identity	MADS-box transcription factor	ap1 cal ful triple mutants fail to produce floral meristems	Melzer et al., 2008 Nat Genetics; Teper-Bamnolker and Samach, 2005 Plant Cell; Ferrándiz et al., 2000 Development
	AT5G61150	5	VIP4 (VERNALIZATION INDEPENDENCE 4)		Component of Paf1c	mutant early flowering	Zhang and van Nocker, 2002 Plant Journal	mutants show reduced FLC expression
	AT5G61380	5	PRR1/TOC1	photoperiod, circadian clock	unknown	mutant early flowering in LD and DD	Strayer et al., 2000 Science; Alabadi et al., 2001 Science; Sommers et ., 1998 Development
	AT5G61850	5	LFY (LEAFY)	Flower meristem identity	Transcription factor	Abnormal flower development	Lee et al., 2008, Plant Journal; Hamès et al., 2008 EMBO J; William et al., 2004 PNAS; Weigel et al., 1992 Cell
	AT5G62430	5	CDF1 (CYCLING DOF FACTOR 1)	Photoperiod	DOF transcription factor	cdf1 cdf2 cdf3 cdf5 quadruple mutants flower early in LDs and SDs	Imaizumi et al., 2005 Science; Fornara et al., 2009 Developmental Cell
	AT5G64813	5	LIP1 (LIGHT INSENSITIVE PERIOD 1)	photoperiod, circadian clock	GTPase		Kevei et al., 2007 Current Biology
	AT5G65050	5	MAF2 (MADS AFFECTING FLOWERING 2) also called AGL31 (AGAMOUS LIKE 31)		MADS domain transcription factor		Ratcliffe et al., 2003 Plant Cell; Ratcliffe et al., 2001 Plant Physiology
	AT5G65060	5	MAF3 (MADS AFFECTING FLOWERING 3) also called AGL70 (AGAMOUS LIKE 70)		MADS domain transcription factor		Ratcliffe et al., 2003 Plant Cell; Ratcliffe et al., 2001 Plant Physiology
	AT5G65070	5	MAF4 (MADS AFFECTING FLOWERING 4) also called AGL69 (AGAMOUS LIKE 69)		MADS domain transcription factor		Ratcliffe et al., 2003 Plant Cell; Ratcliffe et al., 2001 Plant Physiology
	AT5G65080	5	MAF5 (MADS AFFECTING FLOWERING 5) also called AGL68 (AGAMOUS LIKE 68)		MADS domain transcription factor		Ratcliffe et al., 2003 Plant Cell; Ratcliffe et al., 2001 Plant Physiology
